# Gamete simulation improves polygenic transmission disequilibrium analysis

**DOI:** 10.1101/2020.10.26.355602

**Authors:** Jiawen Chen, Jing You, Zijie Zhao, Zheng Ni, Kunling Huang, Yuchang Wu, Jason M. Fletcher, Qiongshi Lu

## Abstract

Polygenic risk scores (PRS) derived from summary statistics of genome-wide association studies (GWAS) have enjoyed great popularity in human genetics research. Applied to population cohorts, PRS can effectively stratify individuals by risk group and has promising applications in early diagnosis and clinical intervention. However, our understanding of within-family polygenic risk is incomplete, in part because the small samples per family significantly limits power. Here, to address this challenge, we introduce ORIGAMI, a computational framework that uses parental genotype data to simulate offspring genomes. ORIGAMI uses state-of-the-art genetic maps to simulate realistic recombination events on phased parental genomes and allows quantifying the prospective PRS variability within each family. We quantify and showcase the substantially reduced yet highly heterogeneous PRS variation within families for numerous complex traits. Further, we incorporate within-family PRS variability to improve polygenic transmission disequilibrium test (pTDT). Through simulations, we demonstrate that modeling within-family risk substantially improves the statistical power of pTDT. Applied to 7,805 trios of autism spectrum disorder (ASD) probands and healthy parents, we successfully replicated previously reported over-transmission of ASD, educational attainment, and schizophrenia risk, and identified multiple novel traits with significant transmission disequilibrium. These results provided novel etiologic insights into the shared genetic basis of various complex traits and ASD.
