## Supplementary table for "Gamete simulation improves polygenic transmission disequilibrium analysis"

### Sheet: ST1
Supplementary Table 1. Information about GWAS summary statistics and PUMAS results for PRS fine-tuning.
Disease/Trait	Category	Sample Size	Reference	Optimal p-value	Maximal R2	Total SNP number	Number of SNPs in the fine-tuned PRS
Systemic Lupus Erythematosus	Immune	14267	http://www.ncbi.nlm.nih.gov/pubmed/26502338	2.23724e-05	0.272869	161275	294
Rheumatoid Arthritis	Immune	58284	http://www.ncbi.nlm.nih.gov/pubmed/24390342	1.1e-05	0.0407611	139880	241
Primary Biliary Cirrhosis	Immune	13239	http://www.ncbi.nlm.nih.gov/pubmed/26394269	9.80173e-05	0.0263294	83253	202
Primary Angle Closure Glaucoma	Eye	26454	http://www.ncbi.nlm.nih.gov/pubmed/27064256	1.38e-05	0.000669068	83130	46
Post-Traumatic Stress Disorder	Psychiatric	9537	https://www.ncbi.nlm.nih.gov/pubmed/28439101	0.4778	0.134419	205769	159869
Obsessive Compulsive Disorder	Psychiatric	9725	https://www.ncbi.nlm.nih.gov/pubmed/28761083	0.0004822	0.00166956	183819	853
Multiple Sclerosis	Immune	27148	http://www.ncbi.nlm.nih.gov/pubmed/21833088	1.332e-05	0.0373472	74151	112
Major Depressive Disorder	Psychiatric	173005	https://www.ncbi.nlm.nih.gov/pubmed/29700475	0.9035	0.00925988	141757	137998
Ischaemic Stroke	Cardiovascular	29633	https://www.ncbi.nlm.nih.gov/pubmed/26935894	0.05298	0.000635214	102311	18975
Insomnia	Other	113006	https://www.ncbi.nlm.nih.gov/pubmed/28604731	0.923302	0.00375617	181915	178375
Eczema	Immune	40835	http://www.ncbi.nlm.nih.gov/pubmed/26482879	5.56e-07	0.0116422	202841	27
Coronary Artery Disease	Cardiovascular	184305	http://www.ncbi.nlm.nih.gov/pubmed/26343387	9.24e-05	0.000987291	195019	403
Celiac Disease	Immune	15283	http://www.ncbi.nlm.nih.gov/pubmed/20190752	0.7683	0.0238301	76150	69095
Attention-Deficit/Hyperactivity Disorder	Psychiatric	53293	https://www.ncbi.nlm.nih.gov/pubmed/30478444	0.768	0.045071	134164	124897
Asthma	Immune/Pulmonary	142486	https://www.ncbi.nlm.nih.gov/pubmed/29273806	0.766872	0.00335416	91760	84992
Anxiety Disorder	Psychiatric	18186	https://www.ncbi.nlm.nih.gov/pubmed/26754954	0.00643	0.000144147	171649	6496
Anorexia Nervosa	Psychiatric	14477	https://www.ncbi.nlm.nih.gov/pubmed/28494655	0.9151	0.981622	180545	176382
Bipolar Disorder	Psychiatric	52710	https://www.biorxiv.org/content/10.1101/173062v4	0.8074	0.0450162	205942	193970
Crohn's Disease	Immune	40266	https://www.ncbi.nlm.nih.gov/pubmed/28067908	0.8842	0.19876	180421	175591
Ulcerative Colitis	Immune	45975	https://www.ncbi.nlm.nih.gov/pubmed/28067908	0.862	0.105264	180402	174391
Inflammatory Bowel Disease	Immune	59957	https://www.ncbi.nlm.nih.gov/pubmed/28067908	0.9842	0.179943	180137	179545
Primary Sclerosing Cholangitis	Immune	14890	https://www.ncbi.nlm.nih.gov/pubmed/27992413	1.17505e-05	0.0192271	128046	140
Schizophrenia	Psychiatric	105318	https://www.ncbi.nlm.nih.gov/pubmed/29483656	0.951	0.181705	169958	168043
Type-II Diabetes	Metabolic	159208	https://www.ncbi.nlm.nih.gov/pubmed/28566273	0.24	0.00676024	208690	118888
Alzheimer's Disease	Neurological	63926	https://www.ncbi.nlm.nih.gov/pubmed/30820047	1.038e-06	0.0316764	210330	94
Anxiety Disorder	Psychiatric	31890	https://www.ncbi.nlm.nih.gov/pubmed/31116379	0.8579	0.0173625	149987	144401
Waist-Hip Ratio (adj BMI)	Anthropometric	210088	http://www.ncbi.nlm.nih.gov/pubmed/25673412	0.00483506	3.2e-05	103526	210
Triglycerides	Metabolic/Cardiovascular	188577	http://www.ncbi.nlm.nih.gov/pubmed/24097068	7.964e-05	0.0229677	101237	438
Total Cholesterol	Metabolic/Cardiovascular	188577	http://www.ncbi.nlm.nih.gov/pubmed/24097068	0.000134	0.0261228	95527	591
Risky Behavior_Risk	Social/Psychiatric	466571	https://www.ncbi.nlm.nih.gov/pubmed/30643258	0.8885	0.014705	179792	174848
Personality_Neuroticism	Social/Psychiatric	170911	http://www.ncbi.nlm.nih.gov/pubmed/27089181	0.5837	0.0135615	162902	135746
Personality_DepressiveSymptoms	Social/Psychiatric	161460	http://www.ncbi.nlm.nih.gov/pubmed/27089181	0.6962	0.00273142	161589	143962
Loneliness	Social/Psychiatric	7556	https://www.ncbi.nlm.nih.gov/pubmed/27629369	0.0117786	0.000507472	144636	9647
LDL Cholesterol	Metabolic/Cardiovascular	188577	http://www.ncbi.nlm.nih.gov/pubmed/24097068	7.306e-05	0.0321753	94773	432
Insulin Resistance (HOMA-IR)	Metabolic	46186	http://www.ncbi.nlm.nih.gov/pubmed/20081858	0.09573	8.08574e-05	103991	28934
Hemoglobin A1(C)	Metabolic	46368	http://www.ncbi.nlm.nih.gov/pubmed/20858683	2.078e-07	0.000461146	105867	16
HDL Cholesterol	Metabolic/Cardiovascular	188577	http://www.ncbi.nlm.nih.gov/pubmed/24097068	0.0001001	0.038549	95922	538
Fasting Insulin_adjBMI	Metabolic	51750	http://www.ncbi.nlm.nih.gov/pubmed/22581228	0.09064	0.000836154	109926	30539
Fasting Glucose_adjBMI	Metabolic	58074	http://www.ncbi.nlm.nih.gov/pubmed/22581228	0.5995	0.00256849	109888	91019
Educational Attainment	Social	766345	https://www.ncbi.nlm.nih.gov/pubmed/30038396	0.14	0.0357208	179990	92050
Cognitive Performance	Social	257828	https://www.ncbi.nlm.nih.gov/pubmed/30038396	0.29	0.0474885	180107	120833
Chronotype_SleepDuration	Social/Psychiatric	127573	http://www.ncbi.nlm.nih.gov/pubmed/27494321	0.77	0.0100309	191284	177379
Chronotype	Social/Psychiatric	127898	http://www.ncbi.nlm.nih.gov/pubmed/27494321	0.85	0.0199073	191570	183064
Childhood Obesity	Growth	13848	http://www.ncbi.nlm.nih.gov/pubmed/22484627	0.6969	0.00208982	103364	90476
Childhood BMI	Growth	35668	http://www.ncbi.nlm.nih.gov/pubmed/26604143	0.757	0.00813652	107875	98710
Cartilage Thickness	Other	13013	https://www.ncbi.nlm.nih.gov/pubmed/27701424	0.0009709	0.00251104	107707	705
Birth Length	Growth	28459	http://www.ncbi.nlm.nih.gov/pubmed/25281659	0.4672	0.00331291	89257	67727
Baldness	Other	52874	https://www.ncbi.nlm.nih.gov/pubmed/28196072	1.08304e-05	0.108805	192833	494
Age at Natural Menopause	Reproductive	69360	http://www.ncbi.nlm.nih.gov/pubmed/26414677	0.17	0.00717197	99471	40437
Age at Menarche	Reproductive	132989	http://www.ncbi.nlm.nih.gov/pubmed/25231870	0.51	0.00744656	103449	80166
2-hour Glucose (adj BMI)	Metabolic	15234	http://www.ncbi.nlm.nih.gov/pubmed/20081857	1.283e-05	8.38458e-05	99830	13
Alcoholism (Drinks Per Week)	Psychiatric/Social	537349	https://www.ncbi.nlm.nih.gov/pubmed/30643251	0.377	0.00729514	182019	129943
Smoking (Cigarettes Per Day)	Psychiatric/Social	337334	https://www.ncbi.nlm.nih.gov/pubmed/30643251	0.242	0.00157333	181166	106116
Smoking (Smoking Initiation)	Psychiatric/Social	1232091	https://www.ncbi.nlm.nih.gov/pubmed/30643251	0.12	0.000910964	178789	74901
Smoking (Smoking Cessation)	Psychiatric/Social	547219	https://www.ncbi.nlm.nih.gov/pubmed/30643251	0.62	0.000131846	181325	157380
Smoking (Age Of Initiation)	Psychiatric/Social	341427	https://www.ncbi.nlm.nih.gov/pubmed/30643251	0.755	0.000742304	180898	167591
Antisocial Behavior	Social/Psychiatric	16400	https://www.ncbi.nlm.nih.gov/pubmed/28979981	0.1852	0.000910668	125526	56622
Birth Weight	Growth	298142	https://www.ncbi.nlm.nih.gov/pubmed/31043758	0.934814	0.0414646	190409	187523
Body Mass Index	Anthropometric	795640	https://www.ncbi.nlm.nih.gov/pubmed/30124842	0.94	0.0852804	98919	97620
Height	Anthropometric	709706	https://www.ncbi.nlm.nih.gov/pubmed/30124842	0.86	0.284255	99001	96178
Resting Heart Rate (SDNN)	Cardiovascular	28122	https://www.ncbi.nlm.nih.gov/pubmed/28613276	0.538176	0.0022649	105108	84433
Resting Heart Rate (RMSSD)	Cardiovascular	26785	https://www.ncbi.nlm.nih.gov/pubmed/28613276	6.03e-05	0.0051968	104717	87
Resting Heart Rate (pvRSA/HF)	Cardiovascular	24342	https://www.ncbi.nlm.nih.gov/pubmed/28613276	0.7067	0.00166531	104799	94026
Attractiveness (MC-AS)	Social	3928	https://www.ncbi.nlm.nih.gov/pubmed/30946739	0.00022452	0.00196652	156148	304
Attractiveness (FC-AS)	Social	3928	https://www.ncbi.nlm.nih.gov/pubmed/30946739	0.000614773	0.000212248	156235	729
Cannabis Dependence	Psychiatric/Social	51372	https://www.ncbi.nlm.nih.gov/pubmed/31209380	0.8323	0.00134879	167634	159134
Suicide Attempt	Psychiatric/Social	50264	https://www.ncbi.nlm.nih.gov/pubmed/30116032	0.7849	0.00735699	152741	142528
Autism Spectrum Disorder	Psychiatric/Social	35740	https://www.nature.com/articles/s41588-019-0344-8	0.8726	0.0190535	167085	161235

### Sheet: ST2
Supplementary Table 2. Correlation between average offspring PRS and average parental PRS.
Disease/Trait	Correlation between estimated PRS mean and real parental PRS mean
Systemic Lupus Erythematosus	0.995322
Rheumatoid Arthritis	0.995906
Primary Biliary Cirrhosis	0.995527
Primary Angle Closure Glaucoma	0.995125
Post-Traumatic Stress Disorder	0.993139
Obsessive Compulsive Disorder	0.995063
Multiple Sclerosis	0.995789
Major Depressive Disorder	0.99489
Ischaemic Stroke	0.890871
Insomnia	0.99518
Eczema	0.995279
Coronary Artery Disease	0.994996
Celiac Disease	0.997218
Attention-Deficit/Hyperactivity Disorder	0.994955
Asthma	0.995777
Anxiety Disorder	0.995245
Anorexia Nervosa	0.994181
Bipolar Disorder	0.995487
Crohn's Disease	0.995859
Ulcerative Colitis	0.995634
Inflammatory Bowel Disease	0.99578
Primary Sclerosing Cholangitis	0.996474
Schizophrenia	0.997136
Type-II Diabetes	0.995992
Alzheimer's Disease	0.995032
Anxiety Disorder	0.992546
Waist-Hip Ratio (adj BMI)	0.995178
Triglycerides	0.995201
Total Cholesterol	0.995193
Risky Behavior_Risk	0.995178
Personality_Neuroticism	0.995088
Personality_DepressiveSymptoms	0.995299
Loneliness	0.994092
LDL Cholesterol	0.995254
Insulin Resistance (HOMA-IR)	0.996147
Hemoglobin A1(C)	0.995166
HDL Cholesterol	0.995211
Fasting Insulin_adjBMI	0.99575
Fasting Glucose_adjBMI	0.994881
Educational Attainment	0.996552
Cognitive Performance	0.995901
Chronotype_SleepDuration	0.995146
Chronotype	0.99531
Childhood Obesity	0.995425
Childhood BMI	0.842887
Cartilage Thickness	0.99474
Birth Length	0.939391
Baldness	0.994997
Age at Natural Menopause	0.998173
Age at Menarche	0.996146
2-hour Glucose (adj BMI)	0.994663
Alcoholism (Drinks Per Week)	0.989294
Smoking (Cigarettes Per Day)	0.991579
Smoking (Smoking Initiation)	0.991607
Smoking (Smoking Cessation)	0.98557
Smoking (Age Of Initiation)	0.987066
Antisocial Behavior	0.994981
Birth Weight - Self	0.994728
Body Mass Index	0.995716
Height	0.997601
Resting Heart Rate (SDNN)	0.932992
Resting Heart Rate (RMSSD)	0.780029
Resting Heart Rate (pvRSA/HF)	0.921277
Attractiveness (MC-AS)	0.994509
Attractiveness (FC-AS)	0.994609
Cannabis Dependence	0.994892
Suicide Attempt	0.995473
Autism Spectrum Disorder	0.987068

### Sheet: ST3
Supplementary Table 3. Association between real offspring-parent PRS deviation and estimated within-family PRS standard deviation.
Disease/Trait	Intercept	Intercept_SE	Intercept_t	Intercept_P	slope	slope_SE	slope_t	slope_P	R2
Systemic Lupus Erythematosus	0.225901	0.0520652	4.33882	1.47629e-05	0.598133	0.0622151	9.61395	1.35257e-21	0.0327471
Rheumatoid Arthritis	0.231425	0.0324291	7.13634	1.17765e-12	0.692736	0.0316631	21.8783	4.48096e-99	0.129671
Primary Biliary Cirrhosis	0.137801	0.0463035	2.97604	0.00294159	0.727424	0.0562123	12.9407	2.20715e-37	0.0497101
Primary Angle Closure Glaucoma	0.0654631	0.042264	1.54891	0.121502	0.754885	0.0433995	17.3939	7.46377e-65	0.0884744
Post-Traumatic Stress Disorder	0.515425	0.0841756	6.12321	1.02721e-09	0.106263	0.115027	0.923808	0.355655	0.00204414
Obsessive Compulsive Disorder	0.498177	0.074637	6.67467	2.90386e-11	0.0869766	0.103049	0.844031	0.398715	0.00116536
Multiple Sclerosis	0.019593	0.0367557	0.53306	0.594029	0.792297	0.0383435	20.6632	3.32271e-89	0.118312
Major Depressive Disorder	0.65748	0.08784	7.48498	9.17082e-14	-0.0649483	0.112256	-0.578573	0.562917	0.00642557
Ischaemic Stroke	0.593765	0.0893983	6.64179	3.62057e-11	-0.0103075	0.110412	-0.093354	0.925628	0.000652015
Insomnia	0.355588	0.0862398	4.12325	3.82948e-05	0.246321	0.11745	2.09725	0.0360491	0.00304486
Eczema	0.057225	0.0375105	1.52557	0.127214	0.761736	0.0349147	21.8171	1.44257e-98	0.129166
Coronary Artery Disease	0.320715	0.0681229	4.70789	2.60798e-06	0.34748	0.0886818	3.91828	9.10271e-05	0.00505927
Celiac Disease	0.293387	0.0735861	3.98699	6.83945e-05	0.274712	0.121364	2.26355	0.0236679	0.0078902
Attention-Deficit/Hyperactivity Disorder	0.465304	0.0961447	4.83962	1.36168e-06	0.125145	0.121562	1.02948	0.303332	0.00214499
Asthma	0.377039	0.0781566	4.82415	1.47097e-06	0.209169	0.119471	1.75079	0.0800763	0.00670998
Anxiety Disorder	0.455025	0.0817852	5.56366	2.85667e-08	0.132967	0.112718	1.17964	0.23823	0.000842365
Anorexia Nervosa	0.522658	0.0878571	5.94896	2.98647e-09	-0.0148281	0.117914	-0.125753	0.899935	0.000716673
Bipolar Disorder	0.494325	0.0760209	6.50248	9.11734e-11	0.0290383	0.111847	0.259625	0.795169	0.00664485
Crohn's Disease	0.434251	0.0817786	5.31008	1.16973e-07	0.128241	0.119117	1.0766	0.28174	0.0023927
Ulcerative Colitis	0.646127	0.0854433	7.56205	5.1365e-14	-0.133484	0.124631	-1.07103	0.284235	0.000523221
Inflammatory Bowel Disease	0.599573	0.0876338	6.8418	9.31296e-12	-0.0503685	0.12381	-0.40682	0.684167	0.00157892
Primary Sclerosing Cholangitis	0.153665	0.0274802	5.59183	2.43342e-08	0.871128	0.0228017	38.2045	5.93177e-264	0.311053
Schizophrenia	0.395088	0.0692715	5.70347	1.27945e-08	0.0870147	0.121105	0.718505	0.472498	0.046994
Type-II Diabetes	0.504576	0.0792045	6.37055	2.14989e-10	-0.0566944	0.121941	-0.464934	0.64201	0.00791549
Alzheimer's Disease	0.059079	0.0295867	1.99681	0.0459297	0.813613	0.0219718	37.0298	1.37023e-250	0.299037
Anxiety Disorder	0.528868	0.0887185	5.96119	2.77348e-09	-0.016202	0.120668	-0.134269	0.893198	0.0023576
Waist-Hip Ratio (adj BMI)	0.328151	0.0649869	5.04949	4.67487e-07	0.347959	0.0884418	3.93433	8.51818e-05	0.00586606
Triglycerides	0.112894	0.0531978	2.12216	0.0339002	0.670063	0.0633689	10.574	1.02781e-25	0.0347918
Total Cholesterol	0.126519	0.0459507	2.75336	0.00593168	0.578017	0.0543747	10.6303	5.7457e-26	0.0353207
Risky Behavior_Risk	0.453046	0.0882901	5.13134	3.04631e-07	0.192668	0.121144	1.5904	0.111842	0.00274826
Personality_Neuroticism	0.587863	0.0894235	6.57392	5.691e-11	-0.117692	0.124018	-0.948991	0.342696	0.00234071
Personality_DepressiveSymptoms	0.246908	0.0858841	2.8749	0.00406789	0.433682	0.120197	3.6081	0.00031311	0.00443746
Loneliness	0.564989	0.0903069	6.25632	4.45891e-10	0.0893251	0.118281	0.755191	0.450189	0.00150926
LDL Cholesterol	0.0308341	0.0411733	0.748885	0.453981	0.746916	0.0448227	16.6638	7.00152e-60	0.0798827
Insulin Resistance (HOMA-IR)	0.590377	0.0792024	7.45403	1.1556e-13	-0.100651	0.117809	-0.854359	0.392969	0.00159964
Hemoglobin A1(C)	0.0450261	0.0400833	1.12331	0.261387	0.795005	0.0398653	19.9423	1.4908e-83	0.110867
HDL Cholesterol	0.123266	0.0516649	2.38588	0.0170955	0.622282	0.0599131	10.3864	6.99911e-25	0.0332337
Fasting Insulin_adjBMI	0.226642	0.0631902	3.58666	0.000339894	0.463925	0.0891683	5.2028	2.08527e-07	0.0127857
Fasting Glucose_adjBMI	0.23281	0.0761141	3.0587	0.00224118	0.465863	0.0928205	5.01897	5.47528e-07	0.00775403
Educational Attainment	0.474703	0.0752646	6.30712	3.22847e-10	-0.022197	0.118041	-0.188044	0.850854	0.00179931
Cognitive Performance	0.383873	0.0846991	4.5322	6.04851e-06	0.274206	0.120461	2.2763	0.0228932	0.00212803
Chronotype_SleepDuration	0.53163	0.0933457	5.69528	1.34177e-08	0.117513	0.121929	0.963786	0.335225	0.00120675
Chronotype	0.573515	0.0939768	6.10273	1.16625e-09	0.0855644	0.124502	0.687254	0.491972	0.00203587
Childhood Obesity	0.493022	0.0857611	5.74878	9.82318e-09	0.105667	0.120746	0.875112	0.381578	0.000749954
Childhood BMI	0.410353	0.0853085	4.81023	1.57643e-06	0.201077	0.118049	1.70333	0.0886018	0.00153784
Cartilage Thickness	0.238174	0.0649804	3.66532	0.000250993	0.462521	0.0837001	5.52593	3.53684e-08	0.0103742
Birth Length	0.449539	0.0767956	5.85371	5.28756e-09	0.00853893	0.117773	0.0725034	0.942206	0.00637843
Baldness	0.333673	0.0675001	4.9433	8.07131e-07	0.336622	0.0904675	3.72091	0.000201875	0.00481018
Age at Natural Menopause	0.418468	0.058554	7.14671	1.09332e-12	-0.0932307	0.11979	-0.778284	0.436459	0.0125218
Age at Menarche	0.457126	0.0790378	5.78364	8.00565e-09	0.070591	0.121309	0.581912	0.560666	0.000395538
25-Hydroxyvitamin D	0.204648	0.0299559	6.83164	9.98738e-12	0.398641	0.014592	27.3191	4.6973e-148	0.187532
2-hour Glucose (adj BMI)	0.083058	0.0479633	1.7317	0.0834222	0.722091	0.0519164	13.9087	9.29721e-43	0.0575116
Alcoholism (Drinks Per Week)	0.109478	0.0516473	2.11972	0.0341056	0.659643	0.063338	10.4147	5.25431e-25	0.0332613
Smoking (Cigarettes Per Day)	0.103517	0.0405723	2.55142	0.0107742	0.711902	0.0442971	16.0711	5.63342e-56	0.0767127
Smoking (Smoking Initiation)	0.371167	0.0815433	4.55178	5.51519e-06	0.246838	0.116078	2.12649	0.0335379	0.00325932
Smoking (Smoking Cessation)	0.575342	0.0801163	7.18133	8.52572e-13	0.0239842	0.118227	0.202866	0.839253	0.00679388
Smoking (Age Of Initiation)	0.407473	0.0801406	5.08448	3.89583e-07	0.177195	0.122161	1.45051	0.147014	0.00349241
Antisocial Behavior	0.547022	0.0859523	6.36426	2.23875e-10	-0.0216344	0.119747	-0.180668	0.856639	0.00110395
Birth Weight - Self	0.662701	0.0889227	7.45255	1.16844e-13	-0.108069	0.122218	-0.884229	0.376638	0.00205146
Body Mass Index	0.377871	0.0908721	4.15828	3.28978e-05	0.253769	0.121979	2.08044	0.0375638	0.00257954
Height	0.316785	0.0660243	4.79801	1.67497e-06	0.232793	0.118788	1.95974	0.0501121	0.0194275
Resting Heart Rate (SDNN)	0.60696	0.0814089	7.4557	1.14127e-13	-0.105046	0.114167	-0.920109	0.357584	0.00125827
Resting Heart Rate (RMSSD)	0.324257	0.0473938	6.84176	9.31535e-12	0.305103	0.0487118	6.26342	4.2627e-10	0.0122559
Resting Heart Rate (pvRSA/HF)	0.475569	0.0764817	6.21808	5.6767e-10	0.00965792	0.114922	0.0840386	0.933031	0.000608261
Attractiveness (MC-AS)	0.211616	0.066368	3.18852	0.00144365	0.533707	0.0887547	6.01328	2.02077e-09	0.0119087
Attractiveness (FC-AS)	0.342469	0.0783605	4.37043	1.27897e-05	0.25352	0.105974	2.39229	0.0168001	0.0087077
Cannabis Dependence	0.63194	0.0945078	6.68664	2.67902e-11	-0.074874	0.122365	-0.61189	0.540653	0.00035805
Suicide Attempt	0.431021	0.088894	4.84871	1.30121e-06	0.176827	0.118654	1.49028	0.136249	0.00321566

### Sheet: ST4
Supplementary Table 4. Between-family distribution of within-family PRS variation.
Disease/Trait	Mean of SD	SD of SD	Maximum value of SD	Minimal value of SD
Systemic Lupus Erythematosus	0.672333	0.119615	1.3902	0.376523
Rheumatoid Arthritis	0.595377	0.23471	2.08627	0.214174
Primary Biliary Cirrhosis	0.661948	0.132618	1.5974	0.38768
Primary Angle Closure Glaucoma	0.682354	0.168934	1.26519	0.284653
Post-Traumatic Stress Disorder	0.667363	0.0668074	1.09859	0.479782
Obsessive Compulsive Disorder	0.695995	0.0734576	0.994541	0.472537
Multiple Sclerosis	0.640417	0.189522	1.56908	0.348458
Major Depressive Disorder	0.674785	0.0768923	1.01671	0.421596
Ischaemic Stroke	0.74689	0.0687055	1.02195	0.530697
Insomnia	0.68969	0.0658776	0.931879	0.457185
Eczema	0.661443	0.207194	1.79876	0.273334
Coronary Artery Disease	0.691468	0.0827619	1.01633	0.432603
Celiac Disease	0.555606	0.066855	0.787578	0.370554
Attention-Deficit/Hyperactivity Disorder	0.701996	0.0657178	0.988966	0.478676
Asthma	0.62618	0.0709915	0.930572	0.418686
Anxiety Disorder	0.698312	0.0680554	0.931501	0.506811
Anorexia Nervosa	0.674977	0.0644666	0.92932	0.487731
Bipolar Disorder	0.639411	0.0872234	1.00218	0.392819
Crohn's Disease	0.639274	0.0743266	0.898506	0.398472
Ulcerative Colitis	0.660164	0.0630518	0.880623	0.465622
Inflammatory Bowel Disease	0.650207	0.0662951	0.888948	0.439235
Primary Sclerosing Cholangitis	0.539043	0.284218	2.08787	0.169095
Schizophrenia	0.54861	0.115624	0.820281	0.293708
Type-II Diabetes	0.601224	0.0745987	0.881878	0.384025
Alzheimer's Disease	0.630906	0.289866	1.94516	0.159913
Anxiety Disorder	0.681385	0.0646939	0.909828	0.487583
Waist-Hip Ratio (adj BMI)	0.689966	0.087459	1.06662	0.43084
Triglycerides	0.677844	0.118926	1.14077	0.36701
Total Cholesterol	0.67944	0.134823	1.31423	0.337543
Risky Behavior_Risk	0.690967	0.0668841	0.973858	0.4849
Personality_Neuroticism	0.689441	0.0624974	0.949027	0.495199
Personality_DepressiveSymptoms	0.684248	0.0673337	1.0136	0.431625
Loneliness	0.700801	0.0669267	0.954715	0.503033
LDL Cholesterol	0.669328	0.163648	1.49991	0.357588
Insulin Resistance (HOMA-IR)	0.615544	0.059429	0.855083	0.435463
Hemoglobin A1(C)	0.67129	0.176873	1.29744	0.133264
HDL Cholesterol	0.679186	0.12654	1.14977	0.354922
Fasting Insulin_adjBMI	0.646886	0.0813889	1.18746	0.37433
Fasting Glucose_adjBMI	0.703361	0.0837656	1.06246	0.470668
Educational Attainment	0.618616	0.0619736	0.89059	0.424913
Cognitive Performance	0.658277	0.0667841	0.9072	0.454252
Chronotype_SleepDuration	0.695547	0.0644199	0.919555	0.495146
Chronotype	0.684952	0.0673616	0.956844	0.473071
Childhood Obesity	0.671467	0.0654467	0.931632	0.487895
Childhood BMI	0.70876	0.0666889	0.955544	0.522263
Cartilage Thickness	0.709486	0.0927479	1.12757	0.444874
Birth Length	0.647672	0.0812096	1.00355	0.432248
Baldness	0.70227	0.0869088	1.06469	0.452289
Age at Natural Menopause	0.466363	0.0616482	0.674239	0.284607
Age at Menarche	0.623905	0.0634538	0.895985	0.429348
2-hour Glucose (adj BMI)	0.692111	0.141928	1.24868	0.281172
Alcoholism (Drinks Per Week)	0.644383	0.112664	1.34152	0.423556
Smoking (Cigarettes Per Day)	0.672961	0.159923	1.38038	0.344146
Smoking (Smoking Initiation)	0.650451	0.0630896	0.904696	0.434122
Smoking (Smoking Cessation)	0.652004	0.064341	0.937692	0.47017
Smoking (Age Of Initiation)	0.639882	0.0615597	0.902317	0.438212
Antisocial Behavior	0.69301	0.0624855	0.938574	0.482384
Birth Weight - Self	0.67311	0.0697857	0.944474	0.418448
Body Mass Index	0.675501	0.0692474	0.9875	0.477061
Height	0.529271	0.0793495	0.812537	0.334224
Resting Heart Rate (SDNN)	0.666289	0.0682741	0.921145	0.480159
Resting Heart Rate (RMSSD)	0.807943	0.158668	1.4453	0.433718
Resting Heart Rate (pvRSA/HF)	0.64954	0.0612419	0.890952	0.457106
Attractiveness (MC-AS)	0.69292	0.0847269	1.0614	0.464377
Attractiveness (FC-AS)	0.709722	0.0732678	0.996978	0.486962
Cannabis Dependence	0.69581	0.0653154	0.921499	0.495193
Suicide Attempt	0.686899	0.0683316	0.930923	0.473094
Autism Spectrum Disorder	0.668303	0.0728344	0.918361	0.422026

### Sheet: ST5
Supplementary Table 5. Result of ORIGAMI-informed pTDT analysis in ASD probands for 68 complex traits and diseases.
Disease/Trait	AGP_beta	AGP_SE	AGP_p	SSC_meta_proband_beta	SSC_meta_proband_SE	SSC_meta_proband_p	SPARK_proband_beta	SPARK_proband_SE	SPARK_proband_p	meta_proband_beta	meta_proband_SE	meta_proband_p
Systemic Lupus Erythematosus	-0.0259781	0.0230768	0.224308	-0.0149854	0.0258479	0.525614	-0.00547811	0.0161833	0.734792	-0.0134092	0.0118301	0.236127
Rheumatoid Arthritis	-0.0364637	0.0315652	0.0880777	0.0172368	0.0360786	0.465343	-0.0166502	0.016873	0.303187	-0.0144158	0.0146744	0.202784
Primary Biliary Cirrhosis	-0.0321062	0.0235203	0.133149	-0.0199922	0.0270001	0.397115	-0.00945112	0.0163274	0.558922	-0.0182239	0.0120796	0.107374
Primary Angle Closure Glaucoma	0.0270518	0.0215842	0.205737	0.0331809	0.0245815	0.159903	0.0494512	0.0165086	0.00222828	0.0394334	0.0115715	0.000493971
Post-Traumatic Stress Disorder	-0.00770712	0.0222047	0.718467	0.01955	0.0256773	0.407641	-0.019444	0.0165701	0.229212	-0.00719249	0.0118088	0.525124
Obsessive Compulsive Disorder	-0.017598	0.0221542	0.410415	0.0474191	0.024301	0.0445936	-0.00826847	0.0167034	0.609134	0.0019148	0.0116942	0.865659
Multiple Sclerosis	0.00964527	0.0260938	0.651869	0.0187963	0.0284749	0.425957	-0.0106478	0.0165731	0.510253	0.00180723	0.0127363	0.87314
Major Depressive Disorder	0.00460954	0.0229183	0.829287	0.0342737	0.0258674	0.146589	0.0523566	0.0159703	0.00120518	0.0348173	0.0117402	0.0020968
Ischaemic Stroke	0.0234392	0.0202199	0.272907	0.0441171	0.0227397	0.0616774	0.00662801	0.0149368	0.681904	0.019956	0.010629	0.0778763
Insomnia	0.0218672	0.022602	0.306373	0.0257914	0.0250262	0.274653	0.0117543	0.0165995	0.467307	0.017815	0.011803	0.115492
Eczema	-0.0197271	0.0225901	0.356135	0.014763	0.0257423	0.531775	0.000897595	0.0164437	0.955735	-0.00169684	0.0118308	0.880829
Coronary Artery Disease	-0.0157859	0.0222007	0.460271	-0.0346585	0.0249175	0.142109	-0.0099524	0.0165618	0.538263	-0.0172655	0.0117184	0.12715
Celiac Disease	0.00908084	0.0223676	0.671007	0.045348	0.0246804	0.0547643	-0.0102611	0.0164946	0.525735	0.00794066	0.0116961	0.482948
Attention-Deficit/Hyperactivity Disorder	-0.00575616	0.0221658	0.787737	0.0048498	0.0255638	0.837247	0.0384754	0.016533	0.0173473	0.0183495	0.0117784	0.104973
Asthma	-0.000104756	0.0219797	0.99609	0.014143	0.0250473	0.549148	-0.0124177	0.016434	0.442553	-0.00286212	0.011657	0.800366
Anxiety Disorder	0.0108161	0.022375	0.612902	0.0456378	0.0249226	0.0532342	0.000262161	0.0165358	0.987066	0.0136488	0.0117374	0.22786
Anorexia Nervosa	0.0231435	0.0224931	0.279003	0.0157983	0.0250321	0.503401	0.029329	0.0167485	0.0697297	0.0244856	0.0118377	0.0305152
Bipolar Disorder	0.0415957	0.0229142	0.0516931	0.0678047	0.0259505	0.00407997	0.018862	0.0163577	0.243453	0.0364824	0.0118763	0.00126734
Crohn's Disease	0.0175684	0.0226883	0.411202	0.0340272	0.0256656	0.149516	0.0477819	0.0166857	0.00312914	0.036152	0.0119178	0.00140276
Ulcerative Colitis	-0.0119618	0.0221802	0.575804	0.0205398	0.0257759	0.384314	-0.00537584	0.0163661	0.739562	-0.00126585	0.0117476	0.910951
Inflammatory Bowel Disease	-0.00805716	0.0220616	0.706261	0.033721	0.0262232	0.153213	0.0457461	0.0165937	0.00467126	0.0279016	0.0118605	0.0136957
Primary Sclerosing Cholangitis	-0.0493381	0.0353865	0.0210079	0.0164447	0.0364563	0.486101	-0.0215578	0.0172504	0.182498	-0.0206107	0.0154917	0.0686088
Schizophrenia	0.09079	0.0226299	2.16848e-05	0.074325	0.0258421	0.00164344	0.0760219	0.0164747	2.58792e-06	0.0797714	0.011858	1.81606e-12
Type-II Diabetes	0.0360449	0.0223668	0.0917881	0.00602392	0.0259068	0.79861	0.0136572	0.0166485	0.398366	0.0181781	0.0118849	0.108259
Alzheimer's Disease	0.0177966	0.0236846	0.405151	0.0023133	0.0292045	0.921947	0.0136625	0.0167626	0.398183	0.012213	0.0125106	0.280571
Anxiety Disorder	-0.0203177	0.0226626	0.341917	0.055932	0.0256696	0.0178345	0.0208908	0.0163919	0.196408	0.0173934	0.0118193	0.124358
Waist-Hip Ratio (adj BMI)	0.0100707	0.0213494	0.637592	0.00323617	0.0250244	0.890975	-0.0131937	0.0161713	0.41457	-0.00289678	0.0114728	0.798001
Triglycerides	-0.00230385	0.0219736	0.914182	0.0217144	0.0252558	0.357716	0.0289735	0.0167015	0.0731847	0.0185382	0.0117709	0.101446
Total Cholesterol	0.018029	0.022233	0.399046	0.0115254	0.0247727	0.625432	0.0208832	0.0166557	0.196569	0.0179326	0.0117384	0.11311
Risky Behavior_Risk	-0.0339078	0.0220335	0.112723	0.0153737	0.0251088	0.514943	-0.0123414	0.0161765	0.445359	-0.0120168	0.0115864	0.288369
Personality_Neuroticism	-0.0256357	0.0218954	0.230475	0.00631787	0.0252735	0.789009	0.0166397	0.0162015	0.303491	0.00241785	0.0115932	0.830843
Personality_DepressiveSymptoms	-0.035297	0.0225898	0.0987271	-0.0114962	0.0243244	0.62631	0.0127543	0.0165646	0.430284	-0.00628768	0.0117137	0.578535
Loneliness	-0.00288065	0.0226728	0.892813	0.00456582	0.0255056	0.846655	0.0173614	0.0163586	0.283001	0.00874689	0.0117873	0.43964
LDL Cholesterol	0.0125505	0.0218729	0.557162	0.0144655	0.0258697	0.540079	0.00644006	0.0167743	0.690451	0.00999722	0.0118502	0.37709
Insulin Resistance (HOMA-IR)	-0.0239002	0.0216574	0.263586	-0.0164827	0.0250422	0.485092	-0.00985102	0.0170283	0.54241	-0.0153131	0.0118122	0.176077
Hemoglobin A1(C)	0.0167644	0.0217564	0.432938	0.00760938	0.0247276	0.747225	0.000111949	0.0163698	0.994476	0.00650268	0.0115657	0.565615
HDL Cholesterol	0.0124974	0.0225624	0.55883	-0.00517843	0.0268979	0.826389	0.0121381	0.0163864	0.452893	0.00825907	0.0119422	0.465572
Fasting Insulin_adjBMI	-0.0343654	0.0220548	0.10795	0.011832	0.0238677	0.616266	0.0179874	0.0165894	0.266004	0.00189839	0.0115923	0.866799
Fasting Glucose_adjBMI	0.00726934	0.0222968	0.733833	0.0364448	0.0239829	0.122675	-0.00996376	0.0166031	0.537799	0.00553239	0.0116448	0.624986
Educational Attainment	0.188397	0.0224396	1.22424e-18	0.171503	0.0265233	3.75523e-13	0.114763	0.0167358	1.27725e-12	0.148442	0.0120017	2.69794e-39
Cognitive Performance	0.104356	0.0219579	1.05349e-06	0.141834	0.0259178	1.88431e-09	0.090017	0.0166196	2.59878e-08	0.105945	0.011818	7.94255e-21
Chronotype_SleepDuration	0.0236127	0.0226264	0.269373	-0.00798579	0.0258214	0.73518	0.0163946	0.0165181	0.310669	0.0128146	0.0118701	0.257553
Chronotype	-0.0290243	0.0218545	0.174577	-0.03953	0.0265705	0.0940679	0.00324777	0.016436	0.840826	-0.0156293	0.0118175	0.167317
Childhood Obesity	-0.0213974	0.0214871	0.316881	-0.0347453	0.0246406	0.141113	-0.0160761	0.0166961	0.320162	-0.0218583	0.0116281	0.0534566
Childhood BMI	0.0354776	0.0214142	0.0970142	0.00936354	0.023629	0.691663	0.00378952	0.0161128	0.814722	0.0139527	0.0113055	0.217673
Cartilage Thickness	-0.0310687	0.0218609	0.146149	-0.00810417	0.0248901	0.731405	0.00234255	0.0168467	0.884822	-0.00942342	0.011763	0.405085
Birth Length	-0.0134681	0.0210746	0.528703	0.00572562	0.0239318	0.808383	-0.0138749	0.0156325	0.39089	-0.00925624	0.0111251	0.41347
Baldness	0.0158624	0.0221753	0.4581	0.0124049	0.024241	0.599292	0.0182771	0.0165938	0.25838	0.0162507	0.0116498	0.151067
Age at Natural Menopause	0.0476257	0.0215569	0.0258975	0.0354369	0.0248395	0.133368	0.0102597	0.0165048	0.525791	0.0265196	0.0115962	0.019127
Age at Menarche	-0.00569101	0.0220765	0.790083	0.0317441	0.0250225	0.178773	0.0053672	0.016723	0.739965	0.00832965	0.0117671	0.461769
2-hour Glucose (adj BMI)	0.0070662	0.0217794	0.741	-0.0190174	0.0247221	0.420534	-0.0263644	0.016575	0.103031	-0.0153054	0.0116392	0.176294
Alcoholism (Drinks Per Week)	0.00687764	0.0232054	0.747673	0.0376487	0.0244851	0.110794	-0.00198871	0.0166858	0.902124	0.00960611	0.0118652	0.39604
Smoking (Cigarettes Per Day)	-0.00238165	0.0214931	0.911296	0.0190182	0.0249549	0.420516	0.0127638	0.0161559	0.429941	0.00995595	0.0114804	0.379063
Smoking (Smoking Initiation)	-0.00389336	0.0220051	0.855491	0.0345141	0.0235618	0.143778	-0.00102122	0.0165565	0.949647	0.00634056	0.0115389	0.575344
Smoking (Smoking Cessation)	-0.00566009	0.0219319	0.791197	0.0178801	0.0242546	0.448857	0.00641631	0.0167496	0.691533	0.00566597	0.0116689	0.616654
Smoking (Age Of Initiation)	0.0267424	0.0220733	0.210969	-0.000918009	0.0238199	0.968984	-0.021669	0.0165936	0.180252	-0.00333037	0.0115908	0.768572
Antisocial Behavior	-0.00876326	0.0221188	0.681872	0.00361139	0.0249579	0.878428	0.000789737	0.0165436	0.96105	-0.00123946	0.0117041	0.9128
Birth Weight - Self	0.00915967	0.0217537	0.668321	-0.0111936	0.02607	0.635419	0.0208647	0.0163812	0.196966	0.0102161	0.0117243	0.366735
Body Mass Index	-0.0834332	0.021883	9.51345e-05	0.0327253	0.0257706	0.165716	-0.0218106	0.0166377	0.177423	-0.0265496	0.0118032	0.0189914
Height	0.00905581	0.0219583	0.671861	0.0773969	0.0258261	0.00104473	0.0401487	0.0164296	0.0130378	0.039994	0.0117444	0.000410051
Resting Heart Rate (SDNN)	0.0599513	0.0210364	0.0050428	-0.0158875	0.0240456	0.500995	-0.012413	0.0161994	0.442723	0.00707199	0.0113309	0.532088
Resting Heart Rate (RMSSD)	0.0219791	0.0194908	0.303905	-0.0111792	0.021779	0.635856	-0.0120058	0.0143032	0.457833	-0.00228994	0.0101979	0.839666
Resting Heart Rate (pvRSA/HF)	0.0260391	0.0212734	0.223222	-0.0285869	0.0239257	0.225966	0.0045955	0.0160462	0.776273	0.00297999	0.0112959	0.79233
Attractiveness (MC-AS)	-0.0153305	0.0222413	0.473311	0.0295344	0.0249202	0.210953	0.0141673	0.0169049	0.380985	0.00943084	0.0118426	0.404715
Attractiveness (FC-AS)	0.000231544	0.0224548	0.991358	0.0459884	0.0244005	0.0514307	-0.00543492	0.0163417	0.736805	0.00797165	0.0116263	0.481241
Cannabis Dependence	-0.00800199	0.0219951	0.70818	0.0271511	0.025413	0.250142	-0.0137323	0.0167585	0.39578	-0.00273013	0.0118118	0.809391
Suicide Attempt	0.00439981	0.0222324	0.836943	-0.0537492	0.0257543	0.0228112	-0.0141005	0.0163804	0.383234	-0.0180271	0.0117592	0.111222
Autism Spectrum Disorder	0.126231	0.0224961	3.53504e-09	0.143289	0.0260392	1.28639e-09	0.112889	0.0166344	2.93332e-12	0.123615	0.0119147	9.08719e-28

### Sheet: ST6
Supplementary Table 6. Result of ORIGAMI-informed pTDT analysis in healthy siblings for 68 complex traits and diseases
Disease/Trait	SSC_meta_sibling_beta	SSC_meta_sibling_SE	SSC_meta_sibling_p	SPARK_sibling_beta	SPARK_sibling_SE	SPARK_sibling_p	meta_sibling_beta	meta_sibling_SE	meta_sibling_p
Systemic Lupus Erythematosus	-0.0102167	0.0298982	0.699239	-0.0365323	0.0230194	0.119822	-0.0249284	0.0184218	0.155722
Rheumatoid Arthritis	-0.0182615	0.0413567	0.489839	-0.0156162	0.0247525	0.506097	-0.0167826	0.0228882	0.33921
Primary Biliary Cirrhosis	0.0383145	0.0302823	0.147373	0.0119148	0.0237874	0.611926	0.0235557	0.0188438	0.179779
Primary Angle Closure Glaucoma	0.0324969	0.0277448	0.219116	-0.0182808	0.0241725	0.436344	0.00410964	0.0182314	0.814959
Post-Traumatic Stress Disorder	0.031898	0.0297583	0.227728	0.00982045	0.0244828	0.675839	0.0195555	0.0189591	0.265436
Obsessive Compulsive Disorder	-0.0384778	0.028382	0.145655	-0.0120929	0.0231955	0.606619	-0.0237273	0.0180203	0.176629
Multiple Sclerosis	-0.0259166	0.0317999	0.327064	-0.0218937	0.0235744	0.351223	-0.0236676	0.0192405	0.17772
Major Depressive Disorder	0.0219395	0.0275267	0.406738	-0.0221913	0.0244966	0.344715	-0.00273185	0.0183009	0.876371
Ischaemic Stroke	-0.0174461	0.0256724	0.509426	-0.00255613	0.0220587	0.913331	-0.00912187	0.0167378	0.603436
Insomnia	-0.00400291	0.028121	0.879683	0.0232677	0.0234764	0.321821	0.0112427	0.0180545	0.522014
Eczema	-0.0291071	0.0289714	0.27103	0.0092975	0.0241383	0.692193	-0.007637	0.0185824	0.66363
Coronary Artery Disease	-0.00804572	0.027987	0.760936	0.0227501	0.023886	0.332704	0.00917067	0.0181819	0.6015
Celiac Disease	0.00974186	0.0280713	0.712581	-0.0251476	0.0239665	0.284273	-0.00976312	0.0182407	0.578222
Attention-Deficit/Hyperactivity Disorder	-0.0500643	0.0283389	0.0583317	-0.0436696	0.0233443	0.062967	-0.0464893	0.0180657	0.00811026
Asthma	0.0438392	0.0278212	0.0973592	0.0131844	0.024069	0.574537	0.0267016	0.0182078	0.128364
Anxiety Disorder	-0.0132791	0.0275948	0.61556	0.00827675	0.0245435	0.724524	-0.00122828	0.0183373	0.944236
Anorexia Nervosa	0.032559	0.0280677	0.218237	0.00410116	0.0240029	0.861375	0.0166496	0.0182538	0.343052
Bipolar Disorder	-0.0130388	0.0288499	0.621966	-0.0182665	0.0240095	0.4367	-0.0159614	0.0184903	0.363373
Crohn's Disease	0.00353266	0.0290043	0.893728	0.0396591	0.0235796	0.0912846	0.0237292	0.0183666	0.176595
Ulcerative Colitis	-0.000193042	0.0295597	0.994176	-0.0171722	0.0242501	0.46467	-0.00968523	0.0188042	0.581258
Inflammatory Bowel Disease	0.0432413	0.0286833	0.10201	0.00823276	0.0243189	0.72593	0.0236698	0.0185686	0.177681
Primary Sclerosing Cholangitis	0.00047175	0.0392943	0.985767	-0.00739483	0.0247114	0.752863	-0.00392606	0.0221565	0.823085
Schizophrenia	-0.0419408	0.0292489	0.112738	-0.0335216	0.0246111	0.153485	-0.037234	0.0188558	0.033974
Type-II Diabetes	0.0296558	0.0281737	0.2621	-0.0136533	0.0244102	0.561006	0.00544381	0.0184554	0.756553
Alzheimer's Disease	0.00501019	0.032112	0.849731	0.00627876	0.0243641	0.789203	0.00571939	0.0196444	0.744648
Anxiety Disorder	0.0164667	0.0295988	0.533486	-0.00282326	0.0233872	0.904315	0.00568264	0.0184719	0.746232
Waist-Hip Ratio (adj BMI)	0.00966133	0.0276745	0.714853	-0.0216836	0.0245636	0.355865	-0.00786206	0.0183701	0.654353
Triglycerides	-0.0227628	0.0284665	0.389358	0.040886	0.0247265	0.0817016	0.0128201	0.0186774	0.465348
Total Cholesterol	-0.0232735	0.0277155	0.378807	0.0173867	0.0237403	0.459109	-0.000542417	0.0180424	0.975358
Risky Behavior_Risk	-0.0248882	0.0282369	0.346626	-0.0161225	0.0242044	0.492407	-0.0199877	0.0183856	0.255017
Personality_Neuroticism	-0.0102305	0.0278299	0.698851	-0.00561482	0.0244442	0.811047	-0.00765012	0.018364	0.663088
Personality_DepressiveSymptoms	-0.0750249	0.028563	0.00455267	-0.0342588	0.0241945	0.144643	-0.0522346	0.0184824	0.00293351
Loneliness	-0.00733922	0.0279365	0.781369	0.0242591	0.0245247	0.301633	0.0103258	0.0184309	0.556513
LDL Cholesterol	-0.0145695	0.0284049	0.581667	0.0185844	0.023679	0.428762	0.0039652	0.0182235	0.821351
Insulin Resistance (HOMA-IR)	-0.0129296	0.0275495	0.624886	0.0108551	0.0236654	0.643935	0.000367259	0.0179597	0.983314
Hemoglobin A1(C)	0.00204345	0.0272359	0.938406	0.0170044	0.0232899	0.469043	0.0104074	0.0177109	0.5534
HDL Cholesterol	0.0295588	0.0284943	0.263663	-0.00158578	0.0240351	0.946167	0.0121474	0.0183952	0.489087
Fasting Insulin_adjBMI	0.00252129	0.0266336	0.924042	0.0249523	0.0239885	0.28803	0.0150614	0.0178245	0.391056
Fasting Glucose_adjBMI	0.00755249	0.027679	0.775184	0.0388801	0.0244224	0.0978255	0.0250662	0.0183125	0.153449
Educational Attainment	0.00600083	0.0281552	0.820483	0.011404	0.0242769	0.627269	0.00902146	0.018391	0.607428
Cognitive Performance	0.00568444	0.0296262	0.829799	0.0209445	0.0243727	0.372499	0.0142156	0.0188738	0.418205
Chronotype_SleepDuration	-0.0479896	0.0286306	0.0695635	-0.00859045	0.0237779	0.714533	-0.0259635	0.018333	0.13926
Chronotype	-0.0294391	0.0289134	0.265601	-0.0293963	0.0246777	0.210689	-0.0294151	0.0187821	0.0939118
Childhood Obesity	0.0173067	0.0281841	0.512815	-0.0233165	0.0239427	0.320806	-0.00540371	0.0182656	0.75829
Childhood BMI	0.0299797	0.0280419	0.256923	-0.00655324	0.0231379	0.78022	0.00955596	0.0178946	0.586313
Cartilage Thickness	-0.0337376	0.0271327	0.202026	-0.0188845	0.0241287	0.421345	-0.025434	0.0180282	0.147506
Birth Length	0.0304191	0.0279342	0.250017	-0.0121064	0.0233987	0.606216	0.00664519	0.0179687	0.705114
Baldness	-0.0314561	0.0280625	0.234234	0.0155368	0.0243621	0.508261	-0.0051847	0.0184032	0.767799
Age at Natural Menopause	-0.00352848	0.0277438	0.893853	0.00311435	0.0243502	0.894504	0.0001852	0.0182996	0.991585
Age at Menarche	-0.0396642	0.028494	0.133637	-0.0221268	0.0235445	0.346118	-0.0298599	0.0181944	0.0890476
2-hour Glucose (adj BMI)	-0.0180549	0.0272999	0.494763	0.0400946	0.0246131	0.0877846	0.0144536	0.0182867	0.410455
Alcoholism (Drinks Per Week)	0.0315701	0.0273016	0.232543	-0.0313414	0.0239939	0.182041	-0.0036006	0.0180294	0.837537
Smoking (Cigarettes Per Day)	0.0092261	0.0265244	0.727173	0.00332173	0.0239825	0.887525	0.00592526	0.0177893	0.735794
Smoking (Smoking Initiation)	0.0407413	0.0273258	0.123403	-0.0290865	0.0234105	0.215536	0.001704	0.0177973	0.922696
Smoking (Smoking Cessation)	0.0438136	0.02781	0.0975545	-0.00798437	0.0234157	0.73388	0.0148559	0.01794	0.397549
Smoking (Age Of Initiation)	0.0235054	0.0276534	0.374077	-0.0521937	0.0241429	0.0262581	-0.0188142	0.0181987	0.283981
Antisocial Behavior	-0.0111127	0.0278469	0.674316	-0.0211302	0.0236642	0.368275	-0.016713	0.0180472	0.341218
Birth Weight - Self	-0.0247982	0.029094	0.348371	-0.00203595	0.024517	0.930918	-0.012073	0.0187716	0.491753
Body Mass Index	0.0188044	0.0283861	0.477024	-0.0349266	0.0241771	0.136974	-0.0112339	0.0184248	0.52234
Height	0.0275689	0.0287119	0.297167	-0.0301387	0.024244	0.199392	-0.00469253	0.0185509	0.789294
Resting Heart Rate (SDNN)	-0.0434133	0.0271437	0.100654	0.0118649	0.0226636	0.613419	-0.01251	0.0174335	0.47621
Resting Heart Rate (RMSSD)	-0.0172219	0.0250038	0.514883	-0.0117373	0.0207701	0.61724	-0.0141557	0.0160097	0.420167
Resting Heart Rate (pvRSA/HF)	-0.0131122	0.0268261	0.620005	0.0108585	0.0229245	0.643833	0.000288593	0.0174391	0.986888
Attractiveness (MC-AS)	0.0184653	0.0278355	0.485008	-0.0031025	0.0241382	0.894903	0.00640781	0.0182397	0.71518
Attractiveness (FC-AS)	-0.000390595	0.0278392	0.988215	0.0324728	0.0238596	0.166766	0.0179817	0.0181271	0.30583
Cannabis Dependence	0.00697352	0.0281937	0.792006	0.00952936	0.0243488	0.684924	0.00840236	0.0184321	0.6323
Suicide Attempt	-0.0196556	0.0286635	0.45731	0.0329202	0.0241736	0.160999	0.00973692	0.0185064	0.579242
Autism Spectrum Disorder	0.0143488	0.0280992	0.587402	-0.00653915	0.0235487	0.78068	0.00267139	0.0180767	0.879085
